# Antarctic geothermal soils exhibit an absence of regional habitat generalist microorganisms

**DOI:** 10.1101/2024.06.06.597824

**Authors:** Stephen E. Noell, Jaber Abbaszadeh, Huw Richards, Marie Labat Saint Vincent, Charles K. Lee, Craig W. Herbold, Matthew B. Stott, S. Craig Cary, Ian R. McDonald

## Abstract

Active geothermal systems are relatively rare in Antarctica and represent metaphorical islands ideal to study microbial dispersal. In this study, we tested the macroecological concept that high dispersal rates result in communities being dominated by either habitat generalists or specialists by investigating the microbial communities on four geographically separated geothermal sites on three Antarctic volcanoes (Mts. Erebus, Melbourne and Rittman). We found that the microbial communities at higher temperature (max 65□) sites (Tramway Ridge on Erebus and Rittmann) were unique from each other and were dominated by a variety of novel *Archaea* from class *Nitrososphaeria*, while lower temperature (max 50□) sites (Western Crater on Erebus and Melbourne) had characteristically mesophilic communities (*Planctomycetes, Acidobacteriota,* etc) that were highly similar. We found that 97% of the detected microbial taxa were regional habitat specialists, with no generalists, with community assembly driven by high dispersal rates and drift (25 and 30% of community assembly, respectively), not environmental selection. Our results indicate that for microbial communities experiencing high dispersal rates between isolated communities, habitat specialists may tend to out-compete habitat generalists.
