## Supplementary material for "Antarctic geothermal soils exhibit an absence of regional habitat generalist microorganisms": Table S2

### Sheet: Table S2
Supplementary Table 2	Names and statistics for metagenome assembled genomes (MAGs) used in this study. Taxonomic classification is according to GTDB. Abundance is the abundance calculated by sourmash, not a relative abundance. OGT: optimal growth temperature.
MAG	Site binned from	Site presence category: Number and names of sites	Number of sites present at	Domain	Phylum	Class	Order	Family	Genus	Species	Completeness (%)	Contamination (%)	Strain heterogeneity (%)	N50 of contigs (bp)	Mean contig length (bp)	Contigs per MAG	Median abundance	Stdev of abundance	GC (%)	Coding density (%)	Genome size (Mbp)	Predicted OGT (℃)	Predicted maximal growth rate (d)	Dropped during dereplication?
Erebus-TR_bin.1.orig_final	Erebus-TR	Active only: 1-Erebus-TR	1	Bacteria	CSP1-3	CSP1-3	CSP1-3	HRBIN32	HRBIN32		93.52	1.11	0	19125	11987.1	162	0.000164937	0.00558891	0.702221	0.923858	2.07647	68.79	6.16252	FALSE
Erebus-TR_bin.10.permissive_final	Erebus-TR	Active only: 1-Erebus-TR	1	Bacteria	Armatimonadota	Fimbriimonadia	Fimbriimonadales	ATM1	J051		91.82	1.11	0	33540	14817.9	139	1.3e-05	0.00352696	0.612087	0.919538	2.24628	43.4	13.6311	FALSE
Erebus-TR_bin.11.strict_final	Erebus-TR	Active only: 1-Erebus-TR	1	Bacteria	Bacteroidota	UBA10030	UBA10030	UBA6906			88.52	1.09	0	138611	77301.1	42	1.67e-05	0.0251431	0.551872	0.904996	3.66842	35.47	9.51215	FALSE
Erebus-TR_bin.12.permissive_final	Erebus-TR	Active only: 2-Erebus-TR..Rittmann	2	Bacteria	Deinococcota	Deinococci	Deinococcales	Thermaceae	Thermus_A		91.67	0.42	0	27883	13179.3	129	0.00022639	0.00395537	0.652122	0.934958	1.85619	66.95	5.83777	FALSE
Erebus-TR_bin.13.strict_final	Erebus-TR	Active only: 1-Erebus-TR	1	Bacteria	Cyanobacteria	Cyanobacteriia	Cyanobacteriales	Nostocaceae	Fischerella	Fischerella muscicola	96.87	0.44	0	13768	8686.47	693	5.75e-05	0.0313631	0.411932	0.784124	6.21617	25.9	11.777	FALSE
Erebus-TR_bin.14.permissive_final	Erebus-TR	Active only: 1-Erebus-TR	1	Bacteria	Bacteroidota	Bacteroidia	Chitinophagales	Chitinophagaceae	Flavisolibacter		94.33	0.49	0	54093	24909.5	111	2.67e-05	0.00630201	0.39354	0.883067	2.93315	30.74	3.92351	FALSE
Erebus-TR_bin.15.permissive_final	Erebus-TR	Both: 2-Erebus-TR..Erebus-WC	2	Bacteria	Actinobacteriota	Thermoleophilia	Gaiellales	Gaiellaceae	PALSA-612		88.51	1.72	0	7618	4383.6	474	7.45e-05	0.00324573	0.696928	0.889308	2.35597	57.81	6.58786	FALSE
Erebus-TR_bin.16.strict_final	Erebus-TR	Active only: 1-Erebus-TR	1	Bacteria	Bacteroidota	Bacteroidia	Chitinophagales	Chitinophagaceae	UTBCD1		93.84	0.49	0	154049	64137.9	41	1.28e-06	0.00775194	0.401545	0.886692	2.80291	34.91	6.87149	FALSE
Erebus-TR_bin.17.permissive_final	Erebus-TR	NA	3	Bacteria	Cyanobacteria	Cyanobacteriia	Leptolyngbyales	Leptolyngbyaceae	Leptolyngbya		97.88	0.24	0	34112	17457.2	261	0.000733708	0.00965567	0.472182	0.873486	4.6558	21.86	10.379	TRUE
Erebus-TR_bin.18.strict_final	Erebus-TR	Both: 2-Erebus-TR..Erebus-WC	2	Bacteria	Actinobacteriota	Acidimicrobiia	ATN3				95.73	1.28	0	160246	68319.1	28	5.65e-05	0.00574039	0.551545	0.912585	1.99841	41.67	21.6583	FALSE
Erebus-TR_bin.19.strict_final	Erebus-TR	Active only: 1-Erebus-TR	1	Bacteria	Deinococcota	Deinococci	Deinococcales	Thermaceae	Meiothermus		96.99	2.14	0	29822	15633.1	233	0.000243628	0.0167392	0.615088	0.859173	3.75863	36.62	5.98672	FALSE
Erebus-TR_bin.2.permissive_final	Erebus-TR	NA	3	Bacteria	Chloroflexota	Dehalococcoidia	SpSt-223	SpSt-223	SpSt-223		94.22	0	0	42774	17436.1	149	0.0142857	0.0340302	0.653209	0.920959	2.75929	66.29	10.6334	TRUE
Erebus-TR_bin.20.strict_final	Erebus-TR	Active only: 1-Erebus-TR	1	Bacteria	Acidobacteriota	Blastocatellia	Pyrinomonadales	Pyrinomonadaceae	OLB17		96.58	2.14	0	167352	71867.2	38	3.95e-05	0.0135172	0.509109	0.903158	2.8283	33.07	12.2659	FALSE
Erebus-TR_bin.21.strict_final	Erebus-TR	Active only: 1-Erebus-TR	1	Bacteria	Planctomycetota	Planctomycetia	Gemmatales	HRBIN36			96.59	0	0	188449	73321.9	50	0.00011411	0.0185458	0.600963	0.874073	3.80667	47.39	13.7688	FALSE
Erebus-TR_bin.22.permissive_final	Erebus-TR	Active only: 1-Erebus-TR	1	Bacteria	Chloroflexota	Anaerolineae	DSLN01	DSLN01	DSLN01		87.58	0	0	27337	13809.4	220	3.67e-05	0.00637662	0.637996	0.889659	3.4741	62.46	10.4089	FALSE
Erebus-TR_bin.23.permissive_final	Erebus-TR	Both: 4-All sites	4	Archaea	Thermoproteota	Nitrososphaeria					95.39	1.94	0	111799	37480.2	35	0.0211857	0.322878	0.625732	0.891571	1.42886	64.33	18.8304	FALSE
Erebus-TR_bin.3.permissive_final	Erebus-TR	NA	2	Bacteria	Chloroflexota	Anaerolineae	Thermoflexales	Thermoflexaceae	Thermoflexus		94.55	0.91	0	14803	8124.5	287	3.89e-05	0.00532267	0.694973	0.897917	2.46899	70.23	5.77621	TRUE
Erebus-TR_bin.4.strict_final	Erebus-TR	Active only: 2-Erebus-TR..Rittmann	2	Bacteria	Deinococcota	Deinococci	Deinococcales	Thermaceae	Calidithermus	Calidithermus chliarophilus	84.33	0.43	0	10935	6224.42	456	0.000137443	0.0118828	0.686008	0.853276	3.37193	50.17	2.67699	FALSE
Erebus-TR_bin.5.permissive_final	Erebus-TR	Active only: 1-Erebus-TR	1	Bacteria	Armatimonadota	Fimbriimonadia	Fimbriimonadales	GBS-DC	LDYB01		95.83	0	0	10045	4927.43	525	0.000261582	0.00721661	0.577619	0.892624	2.70573	56.08	11.6416	FALSE
Erebus-TR_bin.6.strict_final	Erebus-TR	NA	3	Bacteria	Acidobacteriota	Blastocatellia	Pyrinomonadales	Pyrinomonadaceae	Pyrinomonas		94.02	2.56	0	58511	34831.5	98	9.65e-05	0.022308	0.601063	0.845968	3.63179	55.5	12.7693	TRUE
Erebus-TR_bin.7.permissive_final	Erebus-TR	Active only: 2-Erebus-TR..Rittmann	2	Bacteria	Deinococcota	Deinococci	Deinococcales	Thermaceae	Meiothermus_B		93.56	0	0	34060	14116.7	176	0.000568153	0.0312315	0.664233	0.91715	2.65703	52.43	4.53564	FALSE
Erebus-TR_bin.8.permissive_final	Erebus-TR	Active only: 2-Erebus-TR..Rittmann	2	Bacteria	Armatimonadota	HRBIN16	HRBIN16	HRBIN16	HRBIN16		96.21	0	0	83307	34950.4	92	0.000561323	0.0280263	0.605552	0.913861	3.3425	58.01	15.0815	FALSE
Erebus-TR_bin.9.permissive_final	Erebus-TR	Active only: 2-Erebus-TR..Rittmann	2	Bacteria	Armatimonadota	HRBIN17	HRBIN17	HRBIN17	HRBIN17		90.74	0.19	0	77128	32660.7	80	0.000394403	0.0314628	0.56178	0.923006	2.88087	56.21	11.6043	FALSE
Erebus-WC_bin.1.orig_final	Erebus-WC	NA	2	Bacteria	Chloroflexota	Ktedonobacteria	Ktedonobacterales	JACDGC01	JACDGC01		99.01	1.32	0	17319	12999.4	378	0.00126759	0.00468769	0.59914	0.872072	4.96292	31.88	7.65236	TRUE
Erebus-WC_bin.10.orig_final	Erebus-WC	NA	2	Bacteria	Acidobacteriota	Acidobacteriae	Acidoferrales	UBA7541			93.8	0.85	0	15692	11160.4	330	0.000299392	0.00186144	0.554631	0.89417	3.92638	29.26	10.8914	TRUE
Erebus-WC_bin.11.orig_final	Erebus-WC	NA	2	Bacteria	Planctomycetota	Planctomycetia	Gemmatales	Gemmataceae			94.89	1.31	33.33	18387	13595.1	720	0.00714556	0.00820533	0.625131	0.865576	10.3156	35.87	11.3141	TRUE
Erebus-WC_bin.12.permissive_final	Erebus-WC	Passive only: 2-Erebus-WC..Melbourne	2	Bacteria	CSP1-3	CSP1-3	CSP1-3	CSP1-3	JACQHU01		92.96	4.07	0	88469	16486.2	215	0.00105963	0.00796508	0.681848	0.923753	3.81323	51.56	7.08142	FALSE
Erebus-WC_bin.13.orig_final	Erebus-WC	Both: 2-Erebus-WC..Rittmann	2	Bacteria	Actinobacteriota	Acidimicrobiia	Acidimicrobiales	JABEUL01			87.8	1.57	33.33	12419	8827.73	198	0.000208547	0.000267054	0.411664	0.868679	1.99076	40.32	12.7205	FALSE
Erebus-WC_bin.14.orig_final	Erebus-WC	Both: 2-Erebus-WC..Rittmann	2	Bacteria	Chloroflexota	FW602-bin22	FW602-bin22	CADDYW01	CADDYW01		95.71	2.97	0	13213	9387.72	407	0.000840377	0.00104124	0.657527	0.867499	3.99206	52.89	10.9261	FALSE
Erebus-WC_bin.15.strict_final	Erebus-WC	Passive only: 2-Erebus-WC..Melbourne	2	Bacteria	Proteobacteria	Alphaproteobacteria	Rhizobiales	Xanthobacteraceae	VAZQ01		95.76	1.16	0	19186	9442.36	542	0.00114527	0.00222084	0.639641	0.86575	5.34479	37.89	11.1387	FALSE
Erebus-WC_bin.16.permissive_final	Erebus-WC	Both: 2-Erebus-TR..Erebus-WC	2	Bacteria	Nitrospirota	Nitrospiria	Nitrospirales	Nitrospiraceae			95.85	2.73	0	51896	20859.4	170	0.000624489	0.00158972	0.563461	0.855035	3.69993	39.69	13.7926	FALSE
Erebus-WC_bin.17.orig_final	Erebus-WC	NA	2	Bacteria	Chloroflexota	Ktedonobacteria	Ktedonobacterales	Ktedonobacteraceae	CF-113		86.3	2.97	0	23533	16929.9	307	0.00189186	0.0039181	0.568539	0.869476	6.02256	41.09	15.1319	TRUE
Erebus-WC_bin.18.strict_final	Erebus-WC	NA	3	Bacteria	Armatimonadota	Chthonomonadetes	Chthonomonadales	Chthonomonadaceae	Chthonomonas		93.52	0	0	168594	65373.2	50	0.000791745	0.0039113	0.532334	0.894393	3.49531	55.57	10.1344	TRUE
Erebus-WC_bin.19.orig_final	Erebus-WC	Passive only: 2-Erebus-WC..Melbourne	2	Bacteria	Chloroflexota	Ktedonobacteria	Ktedonobacterales	Ktedonobacteraceae			96.7	1.98	0	14999	11443.8	433	0.000285444	0.00108124	0.464809	0.832777	5.12428	28.79	10.1056	FALSE
Erebus-WC_bin.2.strict_final	Erebus-WC	Both: 2-Erebus-TR..Erebus-WC	2	Bacteria	Chloroflexota	UBA2235	SpSt-225	SpSt-225	SpSt-225		96.31	1.98	0	59859	27087.5	174	0.00161002	0.00208205	0.657597	0.861918	4.89401	63.78	8.95885	FALSE
Erebus-WC_bin.20.strict_final	Erebus-WC	Passive only: 1-Erebus-WC	1	Bacteria	Actinobacteriota	Acidimicrobiia	Acidimicrobiales	QHCF01			98.29	1.28	0	189275	42844.5	57	8.39e-05	0.00138476	0.697779	0.917514	2.48477	34.9	4.93314	FALSE
Erebus-WC_bin.21.strict_final	Erebus-WC	Passive only: 2-Erebus-WC..Melbourne	2	Bacteria	Chloroflexota	Dehalococcoidia	DSGV01	DSGV01			93.4	2.97	0	12182	6347.58	871	0.00192748	0.0021345	0.699268	0.856295	5.91981	40.04	5.30396	FALSE
Erebus-WC_bin.22.strict_final	Erebus-WC	NA	3	Bacteria	Dormibacterota	Dormibacteria	Dormibacterales	Dormibacteraceae			98.15	0	0	122229	25173.5	101	0.00311648	0.00522557	0.685192	0.922626	2.59061	49.77	8.31304	TRUE
Erebus-WC_bin.23.strict_final	Erebus-WC	Both: 2-Erebus-WC..Rittmann	2	Bacteria	Proteobacteria	Alphaproteobacteria	Reyranellales	Reyranellaceae	Reyranella		92.54	2.55	0	16878	8586.68	817	0.00123796	0.00223271	0.665687	0.917952	7.58124	32.64	4.08468	FALSE
Erebus-WC_bin.24.orig_final	Erebus-WC	Passive only: 1-Erebus-WC	1	Bacteria	Actinobacteriota	Thermoleophilia	Gaiellales	Gaiellaceae	PALSA-612		94.97	1.29	50	16946	11155.5	255	9.87e-05	0.000814783	0.714944	0.922928	2.99533	39.27	3.87724	FALSE
Erebus-WC_bin.25.orig_final	Erebus-WC	Passive only: 2-Erebus-WC..Melbourne	2	Bacteria	Chloroflexota	Anaerolineae	Aggregatilineales	UBA2796			99.8	2.02	0	18028	13301.8	448	0.000842156	0.00144033	0.557095	0.888622	5.97114	32.69	8.15375	FALSE
Erebus-WC_bin.26.orig_final	Erebus-WC	Passive only: 2-Erebus-WC..Melbourne	2	Bacteria	CSP1-3	CSP1-3	CSP1-3	NP-7			93.11	0	0	37596	25341	120	0.000619404	0.00177723	0.735709	0.88352	3.26595	59.43	3.73338	FALSE
Erebus-WC_bin.27.orig_final	Erebus-WC	Both: 3-Erebus-TR..Erebus-WC..Rittmann	3	Bacteria	Acidobacteriota	Blastocatellia	Pyrinomonadales	Pyrinomonadaceae	Pyrinomonas		89.7	2.56	0	18287	11803.8	296	0.00133229	0.0203532	0.600591	0.853408	3.89512	54.92	13.0684	FALSE
Erebus-WC_bin.28.permissive_final	Erebus-WC	Passive only: 2-Erebus-WC..Melbourne	2	Bacteria	Actinobacteriota	Acidimicrobiia	Acidimicrobiales	RAAP-2	Bog-756		92.31	1.28	0	30479	14687	210	0.000495364	0.000897263	0.700887	0.891008	3.34144	34	5.96203	FALSE
Erebus-WC_bin.29.strict_final	Erebus-WC	Passive only: 2-Erebus-WC..Melbourne	2	Bacteria	Proteobacteria	Alphaproteobacteria	Sphingomonadales	Sphingomonadaceae			94.76	1.3	0	14856	9306.97	278	0.000261748	0.000702016	0.662517	0.914423	2.73046	27.73	11.1146	FALSE
Erebus-WC_bin.3.orig_final	Erebus-WC	NA	2	Bacteria	CSP1-3	CSP1-3	CSP1-3	NP-7	NP-7		92.59	1.11	0	35252	19654.6	168	0.000904439	0.0122758	0.676666	0.899373	3.56624	50.08	10.0568	TRUE
Erebus-WC_bin.30.orig_final	Erebus-WC	Both: 3-Erebus-TR..Erebus-WC..Rittmann	3	Bacteria	Chloroflexota	Dehalococcoidia	SpSt-223	SpSt-223	SpSt-223		93.73	0	0	26642	18977	128	0.013323	0.0329842	0.654063	0.927854	2.59155	66.66	10.2905	FALSE
Erebus-WC_bin.31.orig_final	Erebus-WC	Both: 3-Erebus-WC..Melbourne..Rittmann	3	Bacteria	Eremiobacterota	Eremiobacteria	Baltobacterales	Baltobacteraceae	Elarobacter		97.22	0	0	60933	37165.3	89	0.00122337	0.0023902	0.68874	0.932616	3.40229	34.55	6.35631	FALSE
Erebus-WC_bin.32.strict_final	Erebus-WC	Both: 3-Erebus-WC..Melbourne..Rittmann	3	Bacteria	Acidobacteriota	Acidobacteriae	Bryobacterales	Bryobacteraceae	TMP-7		98.84	0.87	0	95156	24749	249	0.00231978	0.0076653	0.613656	0.91119	6.23513	34.12	9.98652	FALSE
Erebus-WC_bin.33.strict_final	Erebus-WC	Passive only: 1-Erebus-WC	1	Bacteria	Eremiobacterota	Eremiobacteria	Eremiobacterales	Eremiobacteraceae	Eremiobacter		98.15	0	0	254774	41432.9	59	8.98e-05	0.00219012	0.635939	0.926794	2.4907	33.06	6.7189	FALSE
Erebus-WC_bin.34.orig_final	Erebus-WC	NA	2	Bacteria	Chloroflexota	Ktedonobacteria	Ktedonobacterales	Ktedonobacteraceae	DTNP01		91.8	1.98	0	10362	8070.45	574	8.06e-05	0.000118261	0.512034	0.883964	5.04623	30.32	14.1351	TRUE
Erebus-WC_bin.35.orig_final	Erebus-WC	Passive only: 2-Erebus-WC..Melbourne	2	Bacteria	Chloroflexota	Ktedonobacteria	Ktedonobacterales	Ktedonobacteraceae	CF-113		99.67	4.62	14.29	44331	24542	247	0.000435084	0.0208386	0.538327	0.872071	6.08195	38.72	15.1458	FALSE
Erebus-WC_bin.36.permissive_final	Erebus-WC	Passive only: 1-Erebus-WC	1	Bacteria	Dormibacterota	Dormibacteria	UBA8260	UBA8260			93.06	0.93	0	31692	13732.2	173	0.000114373	0.000672664	0.714799	0.916904	2.55371	45.12	9.68766	FALSE
Erebus-WC_bin.37.strict_final	Erebus-WC	Passive only: 1-Erebus-WC	1	Bacteria	Chloroflexota	Anaerolineae	JACRMK01	JACRMK01			99.09	4.09	0	91346	30059.1	158	0.000421856	0.00193107	0.603416	0.888368	4.79309	43.06	14.1142	FALSE
Erebus-WC_bin.38.permissive_final	Erebus-WC	Passive only: 1-Erebus-WC	1	Bacteria	Acidobacteriota	Acidobacteriae	Acidobacteriales	Acidobacteriaceae	Edaphobacter		77.08	1.71	0	12243	6837.72	518	0.000451476	0.000991053	0.61936	0.876397	4.59583	23.33	40.8179	FALSE
Erebus-WC_bin.39.orig_final	Erebus-WC	NA	3	Bacteria	Chloroflexota	Dehalococcoidia	DSGV01	DSGV01	DSGV01		97.69	0.99	0	44981	29024.7	120	0.000134705	0.00028138	0.69473	0.882995	3.56532	63.97	9.43665	TRUE
Erebus-WC_bin.4.strict_final	Erebus-WC	NA	3	Bacteria	Dormibacterota	Dormibacteria	Dormibacterales				99.07	0	0	261214	39369.8	69	0.000377603	0.000358481	0.68928	0.908673	2.74279	38.56	7.09375	TRUE
Erebus-WC_bin.40.orig_final	Erebus-WC	NA	2	Bacteria	Planctomycetota	Planctomycetia	Gemmatales	Gemmataceae			82.66	1.14	0	8365	6428.56	1286	0.00314681	0.00762762	0.690457	0.863837	10.0014	37.13	3.66759	TRUE
Erebus-WC_bin.41.orig_final	Erebus-WC	NA	2	Bacteria	Dormibacterota	Dormibacteria	Dormibacterales	Dormibacteraceae			91.94	1.95	0	8138	5948.47	622	0.000243813	0.000778604	0.6862	0.901896	4.02431	34.9	9.66483	TRUE
Erebus-WC_bin.42.permissive_final	Erebus-WC	NA	3	Bacteria	Deinococcota	Deinococci	Deinococcales	Thermaceae	Meiothermus		96.58	1.28	0	33813	14266	255	0.00282797	0.00637766	0.634288	0.857944	3.76686	40.68	6.23979	TRUE
Erebus-WC_bin.43.strict_final	Erebus-WC	Both: 3-Erebus-WC..Melbourne..Rittmann	3	Bacteria	Chloroflexota	UBA5177	UBA5177				98.02	2.97	0	26238	10401.2	688	0.00281308	0.0142252	0.66339	0.867886	7.30109	41.73	10.9413	FALSE
Erebus-WC_bin.44.strict_final	Erebus-WC	NA	3	Bacteria	CSP1-3	CSP1-3	CSP1-3	NP-7			85.65	2.04	0	82681	21187.4	140	0.00278722	0.0200141	0.697671	0.892551	3.46333	64.36	4.77468	TRUE
Erebus-WC_bin.45.orig_final	Erebus-WC	NA	3	Bacteria	Nitrospirota	Nitrospiria	Nitrospirales	Nitrospiraceae			96.76	3.18	0	68257	36266.8	95	5.07e-05	7.3e-05	0.607167	0.884463	3.56072	40.56	9.68868	TRUE
Erebus-WC_bin.46.orig_final	Erebus-WC	Both: 3-Erebus-WC..Melbourne..Rittmann	3	Bacteria	Cyanobacteria	Cyanobacteriia	Cyanobacteriales	Nostocaceae	Aetokthonos		98.31	1.47	0	27698	18201.5	411	0.00152207	0.0151093	0.420581	0.807632	7.60942	24.29	15.7148	FALSE
Erebus-WC_bin.47.orig_final	Erebus-WC	Passive only: 2-Erebus-WC..Melbourne	2	Bacteria	Chloroflexota						98.02	1.98	0	82062	43573.8	127	0.00110658	0.00270928	0.698659	0.889837	5.64565	44.77	10.9268	FALSE
Erebus-WC_bin.48.permissive_final	Erebus-WC	NA	2	Bacteria	Actinobacteriota	Acidimicrobiia	IMCC26256	IMCC26256			88.6	2.14	0	12421	7004.06	346	0.000139511	0.000520724	0.72623	0.921577	2.73549	33.7	4.2386	TRUE
Erebus-WC_bin.49.orig_final	Erebus-WC	Passive only: 1-Erebus-WC	1	Bacteria	Planctomycetota	Planctomycetia	Gemmatales	Gemmataceae			81.97	0	0	31237	23506	231	0.000126961	0.00350141	0.691568	0.876272	6.62423	39.36	5.14747	FALSE
Erebus-WC_bin.5.orig_final	Erebus-WC	Passive only: 1-Erebus-WC	1	Bacteria	Chloroflexota	Ktedonobacteria	Ktedonobacterales				94.72	2.97	0	12916	8282.64	645	0.000150888	0.00686846	0.60861	0.864758	5.6401	39.52	13.4332	FALSE
Erebus-WC_bin.50.orig_final	Erebus-WC	NA	4	Bacteria	Gemmatimonadota	Gemmatimonadetes	Gemmatimonadales	GWC2-71-9			95.6	1.1	0	29004	17752	157	6.84e-05	3.26e-05	0.734277	0.924751	2.91534	50.21	3.86022	TRUE
Erebus-WC_bin.51.orig_final	Erebus-WC	NA	2	Bacteria	Chloroflexota	UBA4733	UBA4733				94.06	1.98	0	17270	11423.2	550	0.00275393	0.00308345	0.70481	0.872338	6.67953	42.95	7.74669	TRUE
Erebus-WC_bin.52.orig_final	Erebus-WC	NA	3	Bacteria	Planctomycetota	Planctomycetia	Gemmatales	Gemmataceae			86.36	2.56	0	34511	22460.9	328	0.00213435	0.0108856	0.684658	0.878466	8.53077	39.05	6.96669	TRUE
Erebus-WC_bin.53.orig_final	Erebus-WC	NA	2	Bacteria	Actinobacteriota	Acidimicrobiia	IMCC26256	PALSA-555			94.87	1.38	33.33	44214	17314	258	0.00198131	0.0135336	0.694084	0.916279	4.70856	33.76	4.90528	TRUE
Erebus-WC_bin.54.orig_final	Erebus-WC	NA	3	Bacteria	Acidobacteriota	Acidobacteriae	Acidoferrales	UBA7541			94.02	1.71	0	63836	35359.5	107	0.000873679	0.00765916	0.606742	0.876999	4.02411	29.68	8.1296	TRUE
Erebus-WC_bin.55.permissive_final	Erebus-WC	Both: 2-Erebus-TR..Erebus-WC	2	Bacteria	Desulfobacterota_D	UBA1144	UBA2774	CSP1-2	CSP1-2		97.48	2.52	0	81791	28475.5	103	0.00199951	0.0014745	0.436612	0.87077	3.00896	59.17	13.9608	FALSE
Erebus-WC_bin.56.orig_final	Erebus-WC	NA	2	Bacteria	Acidobacteriota	Acidobacteriae	Acidobacteriales	Koribacteraceae			100	0.85	0	326317	160011	27	5.45e-05	5.47e-05	0.597113	0.879375	4.3203	31.01	8.30831	TRUE
Erebus-WC_bin.57.orig_final	Erebus-WC	Passive only: 2-Erebus-WC..Melbourne	2	Bacteria	Acidobacteriota	UBA6911	JACOSC01	JACOSC01	JACOSC01		81.71	3.42	0	5530	4738.43	1030	0.000817373	0.00111504	0.582728	0.856612	5.97305	39.12	11.948	FALSE
Erebus-WC_bin.58.strict_final	Erebus-WC	NA	4	Archaea	Thermoproteota	Nitrososphaeria					82.04	0.97	0	621444	46361.8	25	0.000194914	0.000441513	0.641	0.936728	1.41281	63.11	12.8974	TRUE
Erebus-WC_bin.59.orig_final	Erebus-WC	Passive only: 1-Erebus-WC	1	Archaea	Thermoproteota	Nitrososphaeria	Nitrososphaerales	Nitrososphaeraceae	Nitrososphaera		83.43	3.4	0	2864	2529.71	1207	0.000134229	0.000354509	0.37702	0.698434	3.65979	32.34	11.2644	FALSE
Erebus-WC_bin.6.orig_final	Erebus-WC	Both: 3-Erebus-TR..Erebus-WC..Rittmann	3	Bacteria	Cyanobacteria	Cyanobacteriia	Leptolyngbyales	Leptolyngbyaceae	Leptolyngbya		97.73	1.19	16.67	17443	12305.7	367	0.0017144	0.00918452	0.472031	0.875317	4.6211	21.91	9.99437	FALSE
Erebus-WC_bin.60.permissive_final	Erebus-WC	Both: 3-Erebus-TR..Erebus-WC..Rittmann	3	Archaea	Thermoproteota	Nitrososphaeria	Conexivisphaerales	DTJL01			98.06	0.97	0	888261	38371.6	44	0.011566	0.0611819	0.451591	0.882031	1.72331	55.77	9.62495	FALSE
Erebus-WC_bin.7.strict_final	Erebus-WC	Both: 3-Erebus-WC..Melbourne..Rittmann	3	Archaea	Thermoproteota	Nitrososphaeria	Nitrososphaerales	Nitrososphaeraceae			99.03	1.94	0	150572	9284.2	330	0.00275017	0.00303353	0.513019	0.843599	3.09407	31.29	11.4295	FALSE
Erebus-WC_bin.8.strict_final	Erebus-WC	Passive only: 2-Erebus-WC..Melbourne	2	Bacteria	Proteobacteria	Gammaproteobacteria	Steroidobacterales	Steroidobacteraceae	13-2-20CM-66-19		88.16	1.23	0	34807	10959	261	0.000382622	0.000939509	0.707051	0.917248	3.24463	33.68	4.32559	FALSE
Erebus-WC_bin.9.orig_final	Erebus-WC	Passive only: 1-Erebus-WC	1	Bacteria	Proteobacteria	Gammaproteobacteria	Xanthomonadales	Rhodanobacteraceae	66-474		93.59	0.73	0	61572	36435.4	63	0.000280134	0.000880953	0.645607	0.890457	2.45265	31.18	6.04092	FALSE
Mel_bin.1.orig_final	Melbourne	Both: 3-Erebus-WC..Melbourne..Rittmann	3	Bacteria	Planctomycetota	Planctomycetia	Gemmatales	Gemmataceae			81.64	2.56	0	33259	18846.6	397	0.0117855	0.0144032	0.682926	0.876305	9.16474	39.29	5.72688	FALSE
Mel_bin.10.orig_final	Melbourne	Passive only: 1-Melbourne	1	Bacteria	Acidobacteriota	Acidobacteriae	Acidoferrales	UBA7541			92.95	0	0	113498	48346.8	87	0.000134257	0.00324984	0.562143	0.889875	4.5252	27.44	9.67734	FALSE
Mel_bin.11.strict_final	Melbourne	Passive only: 2-Erebus-WC..Melbourne	2	Bacteria	Planctomycetota	Planctomycetia	Gemmatales	Gemmataceae			87.5	1.14	0	25804	10121.5	739	0.00137704	0.00708655	0.614496	0.859531	8.54944	32.97	9.20563	FALSE
Mel_bin.12.orig_final	Melbourne	Passive only: 2-Erebus-WC..Melbourne	2	Bacteria	Actinobacteriota	Acidimicrobiia	IMCC26256	PALSA-555	PALSA-555		98.99	1.28	0	116814	67603.1	49	0.000280458	0.00343689	0.709989	0.911938	3.34635	31.79	4.47125	FALSE
Mel_bin.13.orig_final	Melbourne	Passive only: 2-Erebus-WC..Melbourne	2	Bacteria	Planctomycetota	Planctomycetia	Gemmatales	Gemmataceae			92.3	1.14	0	39799	25835.9	316	0.00188171	0.00514606	0.663924	0.904112	8.84522	35.36	8.56966	FALSE
Mel_bin.14.orig_final	Melbourne	Passive only: 2-Erebus-WC..Melbourne	2	Bacteria	Chloroflexota	Ktedonobacteria	Ktedonobacterales	JACDGC01	JACDGC01		83.34	2.48	66.67	4600	4053.1	1003	0.00106507	0.00371337	0.599237	0.876524	4.87793	31.07	6.91396	FALSE
Mel_bin.15.permissive_final	Melbourne	Passive only: 2-Erebus-WC..Melbourne	2	Bacteria	Actinobacteriota	Acidimicrobiia	IMCC26256	IMCC26256			90.6	1.28	0	79439	15440.3	164	0.000550869	0.00147876	0.726966	0.922782	2.79547	33.4	4.24841	FALSE
Mel_bin.16.orig_final	Melbourne	Passive only: 1-Melbourne	1	Bacteria	Proteobacteria	Alphaproteobacteria	Rhizobiales	Beijerinckiaceae	Methylocella		89.98	1.88	20	15113	10837.4	250	4.85e-05	0.00138515	0.58662	0.873947	3.01105	26.16	13.3185	FALSE
Mel_bin.17.orig_final	Melbourne	Both: 3-Erebus-WC..Melbourne..Rittmann	3	Bacteria	Deinococcota	Deinococci	Deinococcales	Thermaceae	Meiothermus		98.29	0.85	0	18884	11819.2	301	0.002431	0.00605911	0.635042	0.863561	3.61946	40.03	6.35916	FALSE
Mel_bin.18.orig_final	Melbourne	Passive only: 2-Erebus-WC..Melbourne	2	Bacteria	Planctomycetota	Planctomycetia	Isosphaerales	Isosphaeraceae			94.73	1.74	0	23728	15831.1	465	0.000648852	0.0045974	0.723539	0.869021	7.771	33.69	4.03259	FALSE
Mel_bin.19.orig_final	Melbourne	Passive only: 1-Melbourne	1	Bacteria	Chloroflexota	Ktedonobacteria	Ktedonobacterales	JACDGC01			90.26	2.31	0	28543	18137.9	240	5.73e-05	0.00286039	0.684553	0.843572	4.82285	38.3	8.78825	FALSE
Mel_bin.2.strict_final	Melbourne	Passive only: 2-Erebus-WC..Melbourne	2	Bacteria	Planctomycetota	Planctomycetia	Gemmatales	Gemmataceae			90.34	2.79	28.57	41100	10389.9	1033	0.00288064	0.0377257	0.620981	0.883847	11.8824	35.52	10.1122	FALSE
Mel_bin.20.orig_final	Melbourne	Passive only: 2-Erebus-WC..Melbourne	2	Bacteria	Chloroflexota	Ktedonobacteria	Ktedonobacterales	Ktedonobacteraceae	CF-113		97.19	3.96	0	29527	18984.8	273	0.00193635	0.00386706	0.568298	0.866702	5.33269	41.21	14.4443	FALSE
Mel_bin.21.strict_final	Melbourne	Both: 3-Erebus-WC..Melbourne..Rittmann	3	Bacteria	Dormibacterota	Dormibacteria	Dormibacterales	Dormibacteraceae			98.15	0	0	70939	18656.9	127	0.000243223	0.000279263	0.687526	0.927118	2.41446	50	7.54858	FALSE
Mel_bin.22.strict_final	Melbourne	Passive only: 1-Melbourne	1	Bacteria	Planctomycetota	Planctomycetia	Gemmatales	Gemmataceae	Fimbriiglobus		82.09	3.49	0	7860	4203.27	1468	0.00018782	0.00266825	0.696792	0.886365	7.51879	32.17	2.92347	FALSE
Mel_bin.23.orig_final	Melbourne	Passive only: 1-Melbourne	1	Bacteria	Proteobacteria	Gammaproteobacteria	Burkholderiales	Burkholderiaceae	Derxia		90.14	0.47	0	8324	5983.73	455	2.41e-05	0.000671181	0.608177	0.937912	3.02041	27.04	8.21656	FALSE
Mel_bin.24.orig_final	Melbourne	Both: 3-Erebus-WC..Melbourne..Rittmann	3	Bacteria	Acidobacteriota	Acidobacteriae	Acidoferrales	UBA7541			94.02	1.71	0	51507	30052.7	126	0.00573306	0.00715192	0.607309	0.875783	4.02748	29.8	8.22862	FALSE
Mel_bin.25.orig_final	Melbourne	Passive only: 2-Erebus-WC..Melbourne	2	Bacteria	Planctomycetota	Planctomycetia	Gemmatales	Gemmataceae			77.96	1.14	0	11340	8175.83	994	0.00306578	0.00739297	0.691112	0.865091	10.4243	37.21	4.47826	FALSE
Mel_bin.26.orig_final	Melbourne	Passive only: 2-Erebus-WC..Melbourne	2	Bacteria	Proteobacteria	Gammaproteobacteria	Steroidobacterales	Steroidobacteraceae	13-2-20CM-66-19		94.75	1.54	0	29632	19431.3	153	0.00238608	0.00799888	0.70884	0.925998	3.13773	34.99	4.389	FALSE
Mel_bin.27.orig_final	Melbourne	Passive only: 2-Erebus-WC..Melbourne	2	Bacteria	Chloroflexota	Ktedonobacteria	Ktedonobacterales	Ktedonobacteraceae	DTNP01		99.17	3.96	0	30726	20543.6	269	0.00192273	0.00427851	0.511923	0.878951	5.57247	30.1	13.9907	FALSE
Mel_bin.28.orig_final	Melbourne	Passive only: 1-Melbourne	2	Bacteria	Proteobacteria	Alphaproteobacteria	Rhizobiales	Beijerinckiaceae	Methylocella		91.8	0.63	50	9436	6797.63	442	0.000163751	0.00250762	0.597191	0.841109	3.27293	29.92	10.969	FALSE
Mel_bin.29.orig_final	Melbourne	Passive only: 2-Erebus-WC..Melbourne	2	Bacteria	Proteobacteria	Alphaproteobacteria	Rhizobiales	Hyphomicrobiaceae	Hyphomicrobium_A		91.17	1.01	0	36617	20205.9	141	0.000191245	0.00245336	0.660179	0.864464	3.12496	34	8.08747	FALSE
Mel_bin.3.permissive_final	Melbourne	Both: 4-All sites	4	Bacteria	Gemmatimonadota	Gemmatimonadetes	Gemmatimonadales	GWC2-71-9			96.7	1.65	0	101136	12566.4	236	0.00186158	0.00366104	0.729859	0.912156	3.06758	50.12	4.01022	FALSE
Mel_bin.30.orig_final	Melbourne	Passive only: 1-Melbourne	1	Bacteria	Acidobacteriota	Thermoanaerobaculia	UBA5066	Gp7-AA6	Gp7-AA6		97.01	0.85	0	37075	18617.9	208	4.46e-05	0.0042654	0.662883	0.907716	3.99188	36.2	8.12591	FALSE
Mel_bin.31.orig_final	Melbourne	Passive only: 1-Melbourne	1	Bacteria	Gemmatimonadota	Gemmatimonadetes	Gemmatimonadales	Gemmatimonadaceae	Fen-1231		89.01	2.75	33.33	35424	20651.3	165	1.05e-05	0.00127481	0.657626	0.928886	3.82818	25.47	6.37167	FALSE
Mel_bin.32.strict_final	Melbourne	Both: 3-Erebus-WC..Melbourne..Rittmann	3	Bacteria	Dormibacterota	Dormibacteria	Dormibacterales				99.07	0	0	251654	24500	113	0.00908542	0.0169605	0.689493	0.908963	2.79539	38.61	7.27227	FALSE
Mel_bin.33.orig_final	Melbourne	Passive only: 2-Erebus-WC..Melbourne	2	Bacteria	Dormibacterota	Dormibacteria	Dormibacterales	Dormibacteraceae			99.07	0.1	0	23204	11695.7	319	0.0011671	0.00288421	0.688864	0.914559	3.76595	34.15	9.10001	FALSE
Mel_bin.34.strict_final	Melbourne	Passive only: 2-Erebus-WC..Melbourne	2	Bacteria	Cyanobacteria	Cyanobacteriia	Cyanobacteriales	Nostocaceae	Tolypothrix_B		95.42	0.72	0	22712	10597.6	565	0.000293237	0.00292921	0.424858	0.783891	6.27578	23.56	12.2989	FALSE
Mel_bin.35.orig_final	Melbourne	Passive only: 1-Melbourne	1	Bacteria	Planctomycetota	Planctomycetia	Gemmatales	Gemmataceae			88.64	0	0	11895	9034.05	769	0.000380552	0.0198788	0.6123	0.886906	7.83752	33.88	8.58109	FALSE
Mel_bin.36.orig_final	Melbourne	Passive only: 2-Erebus-WC..Melbourne	2	Bacteria	Chloroflexota	Ktedonobacteria	Ktedonobacterales	JACDGC01	JACDGC01		97.03	0.99	0	15710	10957.8	384	0.000658435	0.00185746	0.610587	0.857307	4.33661	32.55	7.09493	FALSE
Mel_bin.37.strict_final	Melbourne	Passive only: 2-Erebus-WC..Melbourne	2	Bacteria	Dormibacterota	Dormibacteria	Dormibacterales	Dormibacteraceae	40CM-4-65-16		97.69	0.93	0	87735	15116	212	0.000618535	0.013419	0.67339	0.912625	3.28065	37.53	5.64432	FALSE
Mel_bin.38.permissive_final	Melbourne	Passive only: 1-Melbourne	1	Bacteria	Planctomycetota	Planctomycetia	Isosphaerales	Isosphaeraceae			97.29	0.58	0	47812	12453.8	635	0.00041146	0.00619369	0.649856	0.85718	8.12961	28.21	6.37151	FALSE
Mel_bin.39.orig_final	Melbourne	Passive only: 2-Erebus-WC..Melbourne	2	Bacteria	Actinobacteriota	Acidimicrobiia	IMCC26256	PALSA-555			97.44	1.28	0	55130	28616	147	0.00183915	0.0134721	0.694589	0.917406	4.31706	34.25	4.97328	FALSE
Mel_bin.4.strict_final	Melbourne	Passive only: 2-Erebus-WC..Melbourne	2	Bacteria	CSP1-3	CSP1-3	CSP1-3	NP-7	NP-7		94.44	0.93	0	44826	12808.8	258	0.0134192	0.0155102	0.675387	0.891274	3.49957	50.26	9.75661	FALSE
Mel_bin.40.permissive_final	Melbourne	Passive only: 1-Melbourne	1	Bacteria	Acidobacteriota	Acidobacteriae	Acidoferrales	UBA7541	Acidoferrum		89.03	1.71	0	21731	10436.7	415	0.000318288	0.002128	0.570018	0.877998	4.86595	26.39	12.4412	FALSE
Mel_bin.41.orig_final	Melbourne	Passive only: 2-Erebus-WC..Melbourne	2	Bacteria	Planctomycetota	Planctomycetia	Gemmatales	Gemmataceae			92.61	1.2	0	15716	12126.1	764	0.00668796	0.00784301	0.62576	0.867568	10.0036	36.32	10.8466	FALSE
Mel_bin.42.orig_final	Melbourne	Passive only: 1-Melbourne	1	Bacteria	Eremiobacterota	Eremiobacteria	Baltobacterales	Baltobacteraceae	Palsa-1515		96.91	0.93	0	22097	11645.9	265	2.72e-05	0.00107875	0.648101	0.935705	3.18457	31.3	4.71012	FALSE
Mel_bin.5.orig_final	Melbourne	Passive only: 2-Erebus-WC..Melbourne	2	Bacteria	Acidobacteriota	Acidobacteriae	Bryobacterales	Bryobacteraceae	Bog-159		83.94	0.88	0	13862	10660.4	793	0.000987933	0.00252582	0.596999	0.910489	10.0711	28.78	12.4899	FALSE
Mel_bin.6.orig_final	Melbourne	Passive only: 2-Erebus-WC..Melbourne	2	Bacteria	Acidobacteriota	Acidobacteriae	Acidobacteriales	Koribacteraceae			100	0.85	0	458535	155528	28	0.00500682	0.00907597	0.59683	0.878685	4.35478	31	8.29433	FALSE
Mel_bin.7.orig_final	Melbourne	Passive only: 2-Erebus-WC..Melbourne	2	Bacteria	Acidobacteriota	Acidobacteriae	Acidoferrales	UBA7541			92.09	0.85	0	16319	11337.5	325	0.00209993	0.00447091	0.553928	0.894379	4.00117	29.45	10.7423	FALSE
Mel_bin.8.permissive_final	Melbourne	Passive only: 2-Erebus-WC..Melbourne	2	Bacteria	Chloroflexota	Anaerolineae	Aggregatilineales	UBA2796			89.09	2.73	0	20386	11162.8	654	0.000186907	0.00305683	0.524935	0.876748	8.19566	27.46	9.8463	FALSE
Mel_bin.9.orig_final	Melbourne	Passive only: 2-Erebus-WC..Melbourne	2	Bacteria	Chloroflexota	UBA4733	UBA4733				93.07	1.98	0	12671	8909.65	683	0.00265228	0.00302061	0.704498	0.873857	6.5384	43.19	8.02554	FALSE
Ritt_bin.1.strict_final	Rittmann	Both: 3-Erebus-WC..Melbourne..Rittmann	3	Bacteria	Nitrospirota	Nitrospiria	Nitrospirales	Nitrospiraceae			96.76	2.73	0	32485	19088.2	184	0.00184799	0.00238956	0.606012	0.884516	3.62985	40.05	9.36279	FALSE
Ritt_bin.10.strict_final	Rittmann	Both: 3-Erebus-WC..Melbourne..Rittmann	3	Bacteria	Acidobacteriota	Acidobacteriae	Acidoferrales	UBA7541			80.73	1.88	0	4106	3488.42	911	0.000416209	0.000316208	0.606561	0.875824	3.93667	30.5	8.30335	FALSE
Ritt_bin.11.strict_final	Rittmann	Both: 3-Erebus-TR..Erebus-WC..Rittmann	3	Bacteria	Acidobacteriota	Blastocatellia	RBC074	RBC074			80.58	2.74	0	7991	6310.71	814	0.00188327	0.00340129	0.626444	0.875981	6.37507	36.71	6.94345	FALSE
Ritt_bin.12.permissive_final	Rittmann	NA	3	Bacteria	Chloroflexota	Dehalococcoidia	SpSt-223	SpSt-223	SpSt-223		94.72	0	0	90074	27495.1	90	0.000349165	0.00192361	0.65402	0.924876	2.6131	66.82	10.8512	TRUE
Ritt_bin.13.permissive_final	Rittmann	Both: 3-Erebus-TR..Erebus-WC..Rittmann	3	Bacteria	Armatimonadota	Chthonomonadetes	Chthonomonadales	Chthonomonadaceae	Chthonomonas		93.52	0	0	82997	40521.9	81	0.00413599	0.00384563	0.532752	0.892701	3.51206	55.75	11.4769	FALSE
Ritt_bin.14.strict_final	Rittmann	Active only: 2-Erebus-TR..Rittmann	2	Bacteria	Chloroflexota	FW602-bin22	FW602-bin22	DSKJ01	DSKJ01	DSKJ01 sp011051445	97.69	0	0	33280	14449.8	234	0.000946098	0.00279162	0.698457	0.875105	3.46165	64.44	5.7671	FALSE
Ritt_bin.15.permissive_final	Rittmann	Both: 3-Erebus-WC..Melbourne..Rittmann	3	Archaea	Thermoproteota	Nitrososphaeria	Nitrososphaerales	Nitrososphaeraceae			94.17	0.97	0	162006	78717.5	26	2.59e-06	1.63e-05	0.51292	0.861073	2.17338	32.54	10.7326	FALSE
Ritt_bin.2.orig_final	Rittmann	NA	4	Archaea	Thermoproteota	Nitrososphaeria					93.69	1.94	0	267183	35944.9	35	0.000109489	0.0123883	0.631365	0.931329	1.3428	63.99	19.7486	TRUE
Ritt_bin.3.strict_final	Rittmann	Both: 3-Erebus-TR..Erebus-WC..Rittmann	3	Bacteria	Chloroflexota	Dehalococcoidia	DSGV01	DSGV01	DSGV01		97.69	1.98	0	109855	34784.8	103	0.00559271	0.00414054	0.693689	0.882085	3.6676	64.5	9.01871	FALSE
Ritt_bin.4.orig_final	Rittmann	Active only: 2-Erebus-TR..Rittmann	2	Bacteria	Chloroflexota	Anaerolineae	Thermoflexales	Thermoflexaceae	Thermoflexus		96.36	0.91	0	39890	22782.2	104	0.00142875	0.00469583	0.696902	0.923123	2.45885	70.3	6.23328	FALSE
Ritt_bin.5.strict_final	Rittmann	Both: 3-Erebus-WC..Melbourne..Rittmann	3	Bacteria	Dormibacterota	Dormibacteria	Dormibacterales	Dormibacteraceae			98.15	0	0	45437	19688.8	129	0.00513835	0.00439449	0.686617	0.929146	2.58775	50.26	8.15767	FALSE
Ritt_bin.6.strict_final	Rittmann	Both: 3-Erebus-WC..Melbourne..Rittmann	3	Bacteria	CSP1-3	CSP1-3	CSP1-3	NP-7			86.11	1.85	0	61701	30683.7	95	0.00281941	0.0190138	0.69877	0.895825	3.38528	64.5	5.1706	FALSE
Ritt_bin.7.strict_final	Rittmann	Active only: 1-Rittmann	1	Bacteria	Proteobacteria	Gammaproteobacteria	Burkholderiales	Burkholderiaceae	Paraburkholderia	Paraburkholderia caledonica	98.05	0.69	33.33	26831	15814.7	356	5.7e-05	0.00323905	0.623754	0.866907	5.74216	30.47	1.79295	FALSE
Ritt_bin.8.strict_final	Rittmann	Active only: 1-Rittmann	1	Archaea	Thermoproteota	Thermoproteia	Sulfolobales	AG1			97.4	0	0	286077	110254	15	0.000138809	0.00737074	0.629484	0.869065	1.69835	67.53	8.93488	FALSE
Ritt_bin.9.permissive_final	Rittmann	Both: 3-Erebus-TR..Erebus-WC..Rittmann	3	Archaea	Thermoproteota	Nitrososphaeria	Conexivisphaerales	DTJL01			92.23	0.97	0	522019	78844.6	19	0.000487983	0.000598252	0.455636	0.902139	1.62426	56.96	10.8334	FALSE
RittMat_bin.21.strict_final	Rittmann Mat	Both: 3-Erebus-WC..Melbourne..Rittmann	3	Bacteria	Cyanobacteria	Cyanobacteriia	Cyanobacteriales	Nostocaceae	Tolypothrix_B		89.65	1.93	0	10011	7183.26	788	0.00153	0.00163	0.424667	0.800101	5.66086	23.8	11.8505	NA
RittMat_bin.26.orig_final	Rittmann Mat	Both: 3-Erebus-WC..Melbourne..Rittmann	3	Bacteria	Cyanobacteria	Vampirovibrionia	Obscuribacterales	Obscuribacteraceae	CAILLX01		82.57	0.85	0	7351	6258.76	619	0.000957	0.000569	0.519105	0.892034	3.87417	31.1	10.2595	NA
RittMat_bin.28.strict_final	Rittmann Mat	Both: 3-Erebus-TR..Erebus-WC..Rittmann	3	Bacteria	Cyanobacteria	Cyanobacteriia	Leptolyngbyales	Leptolyngbyaceae	Leptolyngbya		99.53	0.24	0	38314	16293.4	288	0.0113	0.0326	0.471895	0.869074	4.69261	21.72	9.4283	NA
RittMat_bin.54.orig_final	Rittmann Mat	Active only: 1-Rittmann	1	Bacteria	Cyanobacteria	Vampirovibrionia	Obscuribacterales	Obscuribacteraceae			89.74	1.42	0	24629	15126.7	406	7.07e-05	0.00268	0.4791	0.885505	6.14144	30.86	6.39626	NA
RittMat_bin.9.strict_final	Rittmann Mat	Both: 3-Erebus-WC..Melbourne..Rittmann	3	Bacteria	Cyanobacteria	Cyanobacteriia	Cyanobacteriales	Nostocaceae	Aetokthonos		98.07	1.47	0	29451	15626.8	449	0.0156	0.0606	0.42041	0.804853	7.02492	24.42	15.3666	NA
