## Supplementary material for "Antarctic geothermal soils exhibit an absence of regional habitat generalist microorganisms": Table S3

### Sheet: Sheet1
Supplemental Table 3	Physicochemical parameters and elemental levels for all soil samples. ND: not detected. BLD: below limit of detection.
Sample Name	Mel1-3	Mel1M	Mel2S-3	Mel3S	Ritt1-3	Ritt3-3	Ritt3M-3	TR1-32	TR1-42	TR1-52	TR1-62	TR24	TR2-34	TR2-44	TR2-64	WC-10	WC-20	WC-30	WC-35	WC-40	WC-50
Transect	Melbourne	Melbourne	Melbourne	Melbourne	Rittmann	Rittmann	Rittmann	Erebus - TR1	Erebus - TR1	Erebus - TR1	Erebus - TR1	Erebus - TR2	Erebus - TR2	Erebus - TR2	Erebus - TR2	Erebus - WC	Erebus - WC	Erebus - WC	Erebus - WC	Erebus - WC	Erebus - WC
Temperature (℃)	52	19	52	52	69	65	65	32	42	52	62	24	34	44	64	10	20	30	35	40	50
pH	6.43	5.78	5.92	6.28	6.73	6.09	6	4.04	4.75	4.74	4.41	4.53	5.75	4.72	6.2	6.93	7.43	7.62	8.08	8.88	9.2
Conductivity (μS/cm)	12.77	19.39	13.08	297	8.15	12.14	7.28	183.4	216.4	455	228.4	290	957	218	313	6.39	5.63	5.09	4.89	4.26	6.39
Total Carbon, TC (%)	0.007	0.783	0.778	0.975	0	0.028	0.318	0.638	1.123	2.078	1.015	0.355	1.294	0.338	2.904	0.082	0.165	0.115	0.287	0.178	1.156
Total Nitrogen, TN (%)	0.012	0.094	0.086	0.099	0.022	0.032	0.042	0.132	0.367	0.461	0.253	0.149	0.305	0.057	0.404	0.023	0.037	0.026	0.052	0.037	0.206
TC:TN	0.583333	8.32979	9.04651	9.84848	0	0.875	7.57143	4.83333	3.05995	4.50759	4.01186	2.38255	4.24262	5.92982	7.18812	3.56522	4.45946	4.42308	5.51923	4.81081	5.61165
Total Organic Carbon, TOC (%)	BLD	0.686	0.639	0.975	0.04	BLD	0.367	0.175	0.386	1.13	0.963	0.356	1.137	0.278	1.306	0.075	0.129	BLD	0.245	0.11	0.097
Total Organic Nitrogen, TON (%)	0.009	0.076	0.068	0.095	0.021	0.017	0.04	0.037	0.138	0.317	0.234	0.135	0.246	0.048	0.225	0.017	0.029	0.02	0.04	0.025	0.017
Gravitational Water Content, GWC (%)	17.05	29.14	27.9	30.03	37.22	50.07	32.1	29.08	39.02	63.52	44.82	49.83	42.33	43.19	41.64	30.13	35.88	19.21	26.42	24.26	23.03
Al (ppb)	16037.7	30123	19531	41552.1	16285.9	40915.5	14491.3	46659.1	142524	112740	117670	39088.4	93913.4	84470.3	76003.4	79692.3	87388.6	59021.5	83805.7	73970.1	79960.5
As (ppb)	3.9	6.4	3.4	5.9	9	11.7	5.6	8.3	16.6	14.1	11.5	5.4	5.1	9.7	11.2	8.4	8.6	6.9	10	11	7.4
B (ppb)	4.9	5.3	6.4	4.1	5.6	6	4.3	81.7	78.1	81.8	76.5	79.9	84.5	82.9	82.1	80.9	79.7	81.3	81.4	79	81.3
Ba (ppb)	53.6	173.8	37.1	38.3	132.6	52	16.3	298.8	1161.2	1237.1	943.8	295.2	283.6	637.6	374.7	388.2	507.8	353.5	640.4	589.8	257.9
Ca (ppb)	6717.8	10275.7	5750.7	6243.8	1226.6	956.8	1019.1	4375.8	5053.7	5109.5	2557.9	1569	3322.2	7687.3	6711.5	7752.4	8597	7018.9	7907.7	8037	4535.8
Cd (ppb)	0.1	0.2	0.1	0.2	0.4	0.6	0.3	0.8	4.5	5.2	2.5	0.9	4.2	0.4	2.5	0.3	0.4	0.3	0.5	0.4	0.7
Co (ppb)	5	7.2	7.8	7	0.1	0.2	0.2	1.9	1.1	1.4	1.2	2.4	2	1.5	2.6	1.9	2.2	1.6	1.5	1.6	2.4
Cr (ppb)	2.3	2	2.3	1.6	6.2	2	7.8	44.2	17.2	39.1	50.3	23.4	50.5	42	58.3	59.7	87.8	75.6	64.8	57.7	29.3
Cu (ppb)	6	7.8	10.5	11.8	1.7	2.2	1.8	1.8	0.5	0.9	1.1	1.6	2.3	0.9	2.3	1.1	1.3	1.1	1	0.8	3.1
Fe (ppb)	33015.1	46618.5	47115	52212.2	18598.2	35433.9	17090.4	39936.3	10924	17127.8	24367.4	61122.4	57662	17816.5	69908.9	20184.9	21114.2	17488.9	17977.1	19034.8	75346.1
K (ppb)	248.7	430	299.8	324.8	970.5	680.6	1424.6	6519	2692.6	5979.5	2435.7	2109.4	9131	6283.7	14835	7864.5	8032.5	7430.7	8383.9	5703.6	10330.7
Mg (ppb)	5577.4	7008.9	6254.9	6538.1	150.6	191.6	187.2	3176.8	2243	2722.4	2258.7	2299.3	2435.4	5531.5	4201.9	5277.5	7565.6	5214.1	5445.7	6449.2	3482.4
Mn (ppb)	795.2	1034.3	968.6	989	741.8	705	697.9	1663.9	1366.5	2177.7	1809.2	2540.6	2024.4	1174.7	1732.1	1106.7	1370	1041.1	1373.9	1208	1816.3
Na (ppb)	362.5	408	405.9	398.8	804.1	606.6	937.8	9613	4047.4	8281.3	3338.1	2693.6	12882.7	8422.7	21195.9	10365.3	10570.6	11190.4	10993.1	7357.3	14740.5
Ni (ppb)	0.7	0.6	1.2	0.6	0.4	ND	0.6	2.8	0.5	0.6	0.7	1	1.6	0.8	3	1.8	1.4	1.2	1.6	0.9	1.7
P (ppb)	3310.2	3711	3305.5	3888	98.4	102.2	141.3	1815.5	1552.6	1513	1730.2	873.2	1227.5	2538.7	1283.9	2646.5	2783.8	2270.5	2252.2	2535.1	1249.8
Pb (ppb)	8.7	13.1	7	14.3	12.2	27.6	12.5	27.7	24	29.1	29.7	13.7	13.7	10.3	49.9	6.6	8	6.7	10.8	9.6	36
S (ppb)	88.7	66.1	80.6	126.7	ND	ND	ND	956.1	597.4	865.8	968.7	1598.2	799.2	264.4	866	245.4	219.3	248.9	290.5	137.9	1781.1
Se (ppb)	6.8	11.5	5.4	9.8	19.3	24.4	11	3	13.9	11.2	10.6	2.4	2.5	8.2	3.8	6.8	7.3	5.9	8.2	9.1	2.8
Sr (ppb)	12.6	16	13	12.1	1	0.5	0.5	50.6	27.3	32.4	23.8	44.9	63	50.3	99.5	47.9	52.9	47.6	52.7	59.7	68.5
Tl (ppb)	ND	ND	ND	ND	ND	ND	ND	0.1	0.2	0.3	0.2	0.2	0.2	0.1	0.1	ND	0.1	0.1	0.1	0.1	0.1
U (ppb)	2.3	4.4	2.3	3.7	1.7	2.8	2.1	5.2	14.6	11.5	12.1	5.5	6.6	11.7	8.8	9.1	10.2	8.1	11.6	11.2	7.5
V (ppb)	1.3	6.9	6.1	6	ND	0.3	ND	2.7	1.7	2.4	1.3	7.3	4.7	0.8	8.5	0.8	2.5	ND	ND	1.2	6.7
Zn (ppb)	68.2	95.2	103.3	112.3	47.5	74.1	71.6	74.5	36.3	54	55	85.9	114	48.5	122	58.1	66	52.5	46.4	45.9	122
